# Vector competence and transcriptional response of *Aedes aegypti* for Ebinur Lake virus, a newly mosquito-borne orthobunyavirus

**DOI:** 10.1101/2022.02.14.480372

**Authors:** Cihan Yang, Fei Wang, Doudou Huang, Haixia Ma, Lu Zhao, Guilin Zhang, Hailong Li, Qian Han, Dennis Bente, Zhiming Yuan, Han Xia

## Abstract

The global impact of mosquito-borne diseases is increasing in the last decades. The newly classified orthobunyavirus, Ebinur Lake virus (EBIV) has been verified with highly virulent pathogenic to adult laboratory mice, and antibodies against EBIV have been detected in humans. As a potential emerging virus, it is necessary to assess the vector capacity of mosquitoes for EBIV to predicting its risk to public health. Herein, *Aedes aegypti*, the gradually important vector in China, was used as a model to evaluate the vector competence for EBIV. It was showed that EBIV can be transmitted by *Ae. aegypti* through oral feeding and the transmission rates could get to 11.8% at 14 days post infection (dpi). The highest infection rate, dissemination rate and ovary infection rate were 70%, 42.9%, and 29.4%, respectively. Through intrathoracic infection, *Ae. aegypti* was highly susceptible to EBIV and the transmission rates could get to 90% at 10 dpi. Moreover, the infection rate, dissemination rate and ovary infection rate were all 100%. Transcriptome analysis demonstrated EBIV can alter expressions of mosquito genes related to immune-related process and metabolism-related process. *Defensin-C* and *chitinase 10* had been continuously down-regulated in the mosquitoes infected by intrathoracic inoculation. Our studies made the comprehensive analysis of the vector competence and transcriptional response of *Ae. aegypti* for EBIV, which implied the potential risk of EBIV to public health. Moreover, these findings indicated a complex interplay between EBIV and the mosquito immune system to affect the vector transmission capability.
