## Supplemental Table 3 for "Vector competence and transcriptional response of *Aedes aegypti* for Ebinur Lake virus, a newly mosquito-borne orthobunyavirus"

### Sheet: Sheet3
Gene_name	NR	log2(FC)	pvalue	FPKM of gene
				Aae-EV-2d-1	Aae-EV-2d-2	Aae-EV-2d-3	Aae-MK-2d-1	Aae-MK-2d-2	Aae-MK-2d-3
gene-LOC110680597	macrophage erythroblast attacher-like, partial	3.57019	0.00216336	0.4	0.61	1.49	0.22	0	0
gene-LOC110677089	zinc finger protein 37 homolog isoform X1/X2	3.1459	0.00204686	3.59	1.89	0.17	0.28	0	0.34
gene-LOC5578362	32 kDa beta-galactoside-binding lectin-like	2.30582	0.000205714	1.27	1.02	2.31	0.3	0.21	0.41
gene-LOC5572406	uncharacterized protein LOC5572406 isoform X2	2.30236	0.008711	0.64	3.27	1.15	0.49	0.12	0.42
gene-LOC5568069	DNA-binding protein D-ETS-6 isoform X1	1.65327	0.0268713	1.03	1.42	0.7	0.29	0.37	0.24
gene-LOC110681171	uncharacterized protein LOC110681171	1.61331	0.0451205	1.13	2.8	3.88	0.61	0.26	1.72
gene-LOC110680334	LOW QUALITY PROTEIN: neuralized-like protein 4, partial	1.42783	0.00165314	0.6	0.54	0.78	0.16	0.26	0.3
novel1452	-	1.33634	0.0481532	1.09	1.03	0.15	0.39	0.4	0.12
gene-LOC5574025	T-lymphocyte activation antigen CD86	1.25378	0.0272677	0.49	0.6	8.09	0.11	0.31	0.3
gene-LOC5565247	adult-specific cuticular protein 20	1.19462	0.00591764	65.66	126.29	136.15	44.09	68.78	23.78
novel5487	-	1.16481	0.00626233	8.73	4.19	12.49	3.53	3.3	4.57
gene-LOC5565757	FERM domain-containing protein 5 isoform X1	1.15896	0.0400212	0.61	0.73	0.68	0.3	0.35	0.26
novel5557	AAEL017153-PA	1.1272	0.00599527	25.98	22.83	62.66	14.8	17.16	19.38
gene-LOC5573691	uncharacterized protein LOC5573691	1.08487	0.00460159	3.55	3.24	6.22	1.62	2.58	1.97
gene-LOC5573926	sodium- and chloride-dependent glycine transporter 1	1.07071	0.0366925	1.3	1.38	1.04	0.43	0.72	0.64
novel1821	uncharacterized protein LOC110675359 isoform X2	1.02765	0.0178927	7.12	12.01	10.11	2.64	5.4	5.81
gene-LOC5577541	uncharacterized protein LOC5577541	1.01765	0.0133811	1.7	2.87	3.68	1.22	1.14	1.74
gene-LOC110681194	fizzy-related protein homolog	-6.88296	7.5875e-06	0	0	0	0.6	0.92	0.17
novel239	AAEL000625-PA	-3.23786	0.0021111	2.36	0.47	0	9.71	12.03	5.13
gene-LOC110680731	angiopoietin-2-like	-3.06218	0.00373619	0.17	0.05	0	0.59	1.1	0.29
novel237	cecropin A precursor	-2.86192	0.0097389	1.05	0.19	0	3.38	3.64	2.07
gene-LOC5568889	endocuticle structural glycoprotein SgAbd-5	-2.42961	0.000339691	5.73	1.02	0.94	14.48	13.15	14.06
novel249	-	-2.15038	0.0213439	0.58	1.71	0	2.96	1.94	5.07
novel3373	-	-1.86314	0.000932153	2.33	0.52	3.82	5.57	7.33	11.59
gene-LOC110678581	uncharacterized protein LOC110678581	-1.78394	0.00232113	0.61	0.71	0.45	1.96	1.83	2.35
gene-LOC5565714	toll-like receptor 13	-1.7243	0.0408479	0.05	0.26	0.23	0.23	0.8	0.78
gene-LOC5579094	defensin-C	-1.70382	0.00228363	22.32	5.5	3.16	32.68	34.43	33.88
gene-LOC5577119	odorant-binding protein 3-2;general odorant-binding protein 83a	-1.67943	0.00613178	2.13	3.14	2.77	14.61	6.34	4.25
gene-LOC5570579	probable chitinase 10	-1.47674	0.0230579	1.72	0.73	0.49	1.18	3.04	4.06
gene-LOC5569955	uncharacterized protein LOC5569955	-1.47402	0.0188794	1.01	1.28	0.23	3.1	2.45	1.46
gene-LOC5577782	uncharacterized protein LOC5577782	-1.40183	0.00521467	0.95	0.91	0.64	2.77	2.71	1.13
novel160	-	-1.38454	0.039113	0.3	0.06	0.34	0.98	0.47	0.36
gene-LOC110677819	uncharacterized protein LOC110674881	-1.34407	0.024366	2.54	1.71	0.97	4.72	3.34	5.13
gene-LOC5564573	AAEL014520-PA;agrin	-1.3157	0.00524903	0.85	0.27	0.58	1.64	1.77	1.02
gene-LOC5569881	cell death abnormality protein 1 isoform X2	-1.27767	0.0211652	0.17	0.32	0.18	0.6	0.43	0.6
gene-LOC5571968	general odorant-binding protein 83a	-1.24969	0.0123391	7.96	4.79	3.3	19.26	8.61	9.98
gene-LOC5571088	uncharacterized protein LOC5571088 isoform X1	-1.2449	0.0498031	0.57	0.46	0.48	1.2	1.67	1.43
gene-LOC5579410	serine protease easter	-1.23632	0.00696859	4.05	1.25	2.07	7.58	6	3.79
gene-LOC110681310	folate transporter 1 isoform X1	-1.19437	0.0454531	0.49	2.24	3.83	6.8	5.1	3.18
gene-LOC5567749	general odorant-binding protein 68	-1.17881	0.041931	10.22	5.68	1.19	10.88	15.53	12.17
gene-LOC23687988	vacuolar protein sorting-associated protein 4A isoform X2;vacuolar protein sorting-associated protein 4B isoform X1	-1.11634	0.046698	1.02	0.33	0.74	1.54	1.02	1.65
gene-LOC5568135	serine protease easter	-1.07935	0.0395569	3.66	1.41	1.57	7.32	2.79	3.89
gene-LOC5572618	uncharacterized protein LOC5572618	-1.03192	0.00764814	6.07	3.29	2.55	8.07	9.79	6.54
novel15	putative lysozyme-like protein	-1.02602	0.0408387	2.33	1.86	0.87	3.71	3.82	2.72
gene-LOC5569890	serine protease easter	-1.02323	0.00878237	0.89	0.82	0.78	1.66	1.79	1.62
