## Supplemental Table 4 for "Vector competence and transcriptional response of *Aedes aegypti* for Ebinur Lake virus, a newly mosquito-borne orthobunyavirus"

### Sheet: Sheet1
Gene_name	NR	log2(FC)	pvalue	FPKM of gene
				Aae-EV-7d-1	Aae-EV-7d-2	Aae-EV-7d-3	Aae-MK-7d-1	Aae-MK-7d-2	Aae-MK-7d-3
gene-LOC110678841	hypothetical protein RP20_CCG010290;uncharacterized protein LOC110678841	5.31142	4.55e-07	0.44	3.1	2.65	0.02	0	0.07
novel3704	uncharacterized protein LOC109423289 isoform X1;uncharacterized protein LOC115256818	4.42621	2.84e-06	0.32	3.41	1.4	0.07	0.12	0.04
novel1613	hypothetical protein RP20_CCG024985	3.09935	0.0394227	6.63	0.08	0.63	0.18	0.22	0.46
gene-LOC5576558	general transcriptional corepressor trfA isoform X5	2.50064	0.031601	0	0.34	1.25	0.1	0.1	0.07
gene-LOC5563935	UDP-glucuronosyltransferase 2B1	2.4006	0.000357232	6.33	3.09	2.48	0.19	1.6	0.35
gene-LOC23687731	xanthine dehydrogenase 1	2.33936	0.0180192	0.66	0.26	0.31	0.18	0.06	0
gene-LOC110679689	RWD domain-containing protein 1	2.15462	0.0361838	1.73	2.33	3.82	0	0.38	1.3
gene-LOC5570072	coiled-coil domain-containing protein 39	2.11655	0.0197144	0.18	0.56	0.89	0.21	0.02	0.14
gene-LOC5572800	28S ribosomal protein S21, mitochondrial	2.09472	0.0166982	4.7	3.89	6.07	2.2	0.29	0.83
gene-LOC110680580	28S ribosomal protein S21, mitochondrial	2.09472	0.0166982	4.7	3.89	6.07	2.2	0.29	0.83
gene-LOC110675142	uncharacterized protein LOC110675142	2.01342	0.00702444	0.44	0.47	0.42	0.03	0.13	0.15
gene-LOC110675955	protein lin-7 homolog B-like	1.92951	0.0030252	1.56	6.29	9.32	2.29	0.83	1.38
gene-LOC5576798	aminopeptidase N	1.87715	0.0134732	1.56	3.14	4.48	1.71	1.11	0.86
gene-LOC5570022	ninjurin-2	1.7862	0.000102027	10.02	26.11	30.24	9.25	4.69	4.93
novel118	uncharacterized protein LOC110674881	1.71874	0.0409803	3.78	3.01	5.22	0.2	1.95	1.51
novel5392	AAEL000612-PA;hypothetical protein RP20_CCG011623	1.708	0.0181253	4.71	5.53	9.73	2.26	2.29	1.45
gene-LOC5567974	uncharacterized protein LOC5567974	1.68458	3.26e-05	7.89	24.99	28.7	8.12	6.49	4.15
novel3542	hypothetical protein RP20_CCG017325	1.68352	0.0348142	4.26	12.79	11.03	1.86	0.84	5.66
novel189	hypothetical protein RP20_CCG009984	1.67379	0.0255294	0.35	1.79	0.44	0.42	0.13	0.26
novel1503	AAEL017045-PA	1.65844	0.0298198	2.59	8.9	3.91	2.24	2.41	0.15
gene-LOC110676463	uncharacterized protein LOC110676391	1.6157	0.0162523	2.26	6.44	3.26	1.73	0.47	1.65
gene-LOC110676370	dolichyl-diphosphooligosaccharide--protein glycosyltransferase subunit 4	1.54183	0.0282751	2.8	23.75	48.83	7.79	7.78	10.75
gene-LOC110676052	uncharacterized protein LOC110676052	1.46512	0.00445056	1.6	1.2	2.43	0.74	0.57	0.57
gene-LOC110676601	voltage-dependent anion-selective channel-like	1.4505	0.0104625	58.23	201.52	247.25	63.36	52.03	62.46
gene-LOC5574919	probable G-protein coupled receptor Mth-like 1, partial	1.39604	4.72e-07	9.35	12.79	10.1	3.84	3.44	4.79
gene-LOC5575126	cysteine-rich venom protein 6	1.37604	0.0259762	3.3	5.4	6.85	3.1	0.99	1.81
gene-LOC110677736	uncharacterized protein LOC110677736	1.33249	6.17e-07	109.48	254.85	213.45	92.94	63.67	67.07
gene-LOC5572390	protein FAM32A	1.33184	0.0141806	6.32	16.41	23.32	5.08	4.01	8.62
gene-LOC5570103	uncharacterized protein LOC5570103	1.32507	0.0134281	3.38	4.4	2.58	1.27	1.77	1.04
gene-LOC5580039	putative secreted protein precursor	1.27271	0.00462702	23.84	106.31	79.41	23.35	34.83	25.29
novel341	-	1.22689	0.00713334	29.44	123.33	122.8	35.61	34.12	42.3
novel105	-	1.22353	0.0175202	3.35	4.74	4.18	2.8	1.14	1.27
gene-LOC5573104	zinc finger protein 93	1.19392	0.000162829	5.29	7.13	4.62	2.89	2.53	1.94
novel345	uncharacterized protein K02A2.6-like	1.18961	0.000892426	2.49	4.98	2.79	1.66	1.91	0.86
gene-LOC5565269	DNA primase large subunit	1.16172	0.00192176	7.29	24.2	15.19	9.22	4.27	7.08
gene-LOC5578922	uncharacterized protein LOC5578922	1.15423	0.00611232	12.65	26.91	32.06	16.45	7.12	8.04
gene-LOC110678326	synaptosomal-associated protein 29-like	1.12877	0.0348174	3.86	9.35	3.82	1.38	1.27	5.1
novel5466	-	1.09366	0.0261776	1.85	2.18	1.43	0.98	0.96	0.58
gene-LOC5578619	uncharacterized protein LOC5578619	1.091	0.00153785	26.74	73.05	84.49	32.04	26.82	25.56
gene-LOC5571482	uncharacterized protein LOC5571482	1.08646	0.0115184	4.1	5.58	7.4	2.16	2.64	3.09
gene-LOC5568670	AAEL007013-PA;polyadenylate-binding protein 2	1.06893	0.0159722	4.87	7.04	7.5	3.42	1.97	3.82
gene-LOC110681023	AAEL007013-PA;polyadenylate-binding protein 2	1.06893	0.0159722	4.87	7.04	7.5	3.42	1.97	3.82
gene-LOC5565337	DNA-directed RNA polymerases I, II, and III subunit RPABC5	1.04539	0.0369552	8.45	18.91	28.13	9.2	7.43	9.39
gene-LOC5564337	AAEL017211-PA;odorant receptor 67;AAEL004223-PA;GTPase-activating Rap/Ran-GAP domain-like protein 3 isoform X1	1.02997	0.00195699	17.81	58.55	73.57	30.73	18.18	15.64
gene-LOC5570622	uncharacterized protein LOC5570622	1.0098	0.00530675	3.89	12.09	11.87	4.64	3.27	5.7
gene-LOC5578961	uncharacterized protein LOC5578961	-8.24767	1.71e-10	0	0	0	3.42	2.15	2.41
gene-LOC110680747	zinc finger protein 827-like, partial	-8.02494	2.17e-09	0	0	0	1.16	2.98	2.59
novel5154	-	-6.60241	0.000156356	0	0	0	0.07	2.64	3.38
gene-LOC5565146	uncharacterized protein LOC5565146	-5.146	1.03e-06	0	0	0.06	0.82	1.13	0.29
gene-LOC110676831	60S ribosomal protein L10	-4.32382	0.0106441	0	0	0.28	1.93	0	3.25
gene-LOC5567429	AAEL006106-PA	-3.98399	1.7e-06	0.35	0.19	0.18	2.97	6.39	1.83
gene-LOC110680884	aminopeptidase N	-3.01821	0.0196558	0	0	0.47	2.72	0.89	0.31
gene-LOC5565414	LOW QUALITY PROTEIN: otoferlin	-3.00275	0.000135123	0.1	0.11	0	0.66	0.65	0.37
gene-LOC5571062	zinc finger protein 888	-2.62107	0.00849283	1.25	3.24	1.25	1.6	15.52	21.79
gene-LOC5579094	defensin-C	-2.62054	0.00164807	0.4	3.52	2.37	7.52	26.51	3.43
novel338	-	-2.51028	0.018497	0	0.63	0.52	3.45	2.02	0.72
gene-LOC110681502	uncharacterized protein LOC110681502 isoform X2	-2.44644	0.00429136	0.31	1.02	0.88	0.79	9.04	2.24
gene-LOC110677990	uncharacterized protein LOC110677990	-2.25099	0.0495195	0	0.17	0.09	0.59	0.52	0.09
gene-LOC5573592	uncharacterized protein LOC5573592	-2.238	0.035043	0.35	0.45	0	0.25	2.65	0.74
gene-LOC110673994	pro-corazonin	-2.18617	0.0223781	0.81	0.78	0	2.29	3.54	1.44
gene-LOC5576160	perlucin-like protein	-2.17643	0.0337506	1.22	0.54	0.17	0.94	4.1	3.53
gene-LOC110677641	uncharacterized protein LOC110677641	-2.16848	0.0135284	0	0.96	2.34	2.65	6.26	5.51
gene-LOC5572420	larval cuticle protein A2B	-2.13632	0.0261463	0.21	0.87	0.3	2.29	0.89	3.54
gene-LOC5568131	troponin C isoform X1	-2.04709	0.0265668	2.18	3.06	2.05	2.73	23.43	4.25
gene-LOC23687682	protein snwA	-2.02422	0.00562947	2.49	2.28	0.93	1.6	16.99	4.21
gene-LOC110674017	polyprenol reductase	-1.94536	0.0361748	0.88	0	0.76	0.59	2.28	3.39
gene-LOC110679096	uncharacterized protein LOC110681113	-1.80435	0.0287863	0.24	0.06	0.12	0.64	0.52	0.34
gene-LOC5569989	muscle M-line assembly protein unc-89 isoform X1	-1.79881	0.00677542	0.18	0.21	0.24	0.27	1.56	0.29
gene-LOC110680890	nuclear transcription factor Y subunit beta-like, partial	-1.75695	0.00752371	4	2.28	0.81	10.6	2.96	10.52
gene-LOC5575734	polyprenol reductase	-1.70509	0.00663726	0.95	0.37	0.76	0.66	2.69	3.39
gene-LOC5575005	uncharacterized protein LOC5575005	-1.70394	0.00299181	0.42	0.66	0.25	1.04	0.84	2.54
novel3537	-	-1.6558	0.0301145	1.86	2.43	0.69	7.32	4.8	3.34
gene-LOC5574332	peroxidase	-1.65551	0.0157087	0.18	0.12	0.11	0.29	0.63	0.33
gene-LOC5575393	venom allergen 5	-1.63297	0.0421427	1.04	1.48	1.31	0.81	8.55	2.22
gene-LOC5573903	adult cuticle protein 1	-1.54749	0.0121946	6.04	5.59	5.2	3.89	34.83	9.42
gene-LOC5575399	venom allergen 5	-1.54201	0.034791	1.04	1.63	1.41	1.04	8.38	2.2
gene-LOC5577029	transferrin	-1.5177	0.0184933	0.16	0.38	0.18	0.76	0.72	0.54
gene-LOC5576563	zinc finger protein 777;serine protease Hayan	-1.50658	0.0021505	0.8	1.62	1.65	2.56	3.16	1.79
gene-LOC110679200	perlucin-like protein	-1.47802	0.0270622	3.08	2.51	1.36	1.73	10.8	6.47
gene-LOC5569002	AAEL007281-PA;muscle M-line assembly protein unc-89	-1.47745	0.0249955	0.39	0.68	0.68	0.43	4.25	0.69
novel349	-	-1.44494	0.0198549	1.26	1.31	1.39	3.62	2.75	4.21
gene-LOC110674773	uncharacterized protein LOC110674773	-1.44321	0.00646891	0.42	0.2	0.33	0.84	0.77	1
gene-LOC5569525	gamma-aminobutyric acid type B receptor subunit 2	-1.38199	0.00431027	0.34	0.29	0.81	1.7	0.97	1.06
gene-LOC5577773	uncharacterized protein LOC5577773	-1.37352	0.0231716	1.62	1.56	1.48	3.66	2.67	5.53
novel211	-	-1.36859	0.0266698	22.93	16.43	13.13	33.33	42.45	47.6
gene-LOC5575036	serine protease snake	-1.35897	0.028094	0.32	0.27	0.61	0.83	1.4	0.8
gene-LOC5570579	probable chitinase 10	-1.35419	0.0118994	2.25	1.44	1.08	6.88	2.82	2.47
gene-LOC110680309	zinc finger protein 184-like	-1.34575	0.00187745	0.87	2.67	2.95	6	5.62	4.57
gene-LOC5569955	uncharacterized protein LOC5569955	-1.32039	0.038066	1.6	1.08	0.65	1.06	5.05	2.09
gene-LOC5575872	delta(24)-sterol reductase	-1.31185	3.55e-05	3.12	5.88	8.09	9.63	15.98	16.06
gene-LOC5575359	phenoloxidase 2	-1.29513	0.0321341	1.33	1.06	0.55	0.65	3.63	2.84
gene-LOC5567040	uncharacterized protein LOC5567040	-1.27839	0.0180174	6.97	7.53	2.89	7.16	25.55	8.74
gene-LOC5565753	uncharacterized protein LOC5565753	-1.27538	0.0165244	0.15	0.43	0.17	0.47	0.56	0.78
gene-LOC5577282	LOW QUALITY PROTEIN: chromodomain-helicase-DNA-binding protein Mi-2 homolog, partial	-1.2621	0.0255456	0.94	1.46	3.77	5.82	2.84	5.84
gene-LOC110679455	protein commissureless 2 homolog	-1.26209	0.0150738	0.82	1.88	0.97	3.03	3.55	2.58
gene-LOC5575400	venom allergen 5	-1.26072	0.0495673	3.36	4.46	2.68	2.27	17.96	4.51
gene-LOC5579417	transferrin	-1.23456	0.0414578	34.8	19.17	18.04	32.87	98.5	36.33
gene-LOC110681391	uncharacterized protein LOC110681391	-1.23259	0.00241568	2.38	2.02	3.07	3.22	8.69	5.35
gene-LOC5575401	venom allergen 5	-1.2061	0.00652347	5.51	7.32	5.21	5.9	23.8	11.22
gene-LOC5572065	AAEL001298-PA;uncharacterized protein LOC5572065	-1.16054	0.0231865	0.8	0.91	0.21	1.2	0.98	2.06
gene-LOC5573169	ejaculatory bulb-specific protein 3	-1.15529	0.019108	3.49	3.41	2.66	3.65	7.12	10.12
gene-LOC5578262	Down syndrome cell adhesion molecule-like protein Dscam2 isoform X3	-1.10353	2.04e-06	0.61	0.81	0.78	1.82	1.29	1.72
gene-LOC5566258	phenoloxidase 2	-1.08188	0.0283431	4.35	2.05	1.62	2.27	9.61	4.95
gene-LOC5575366	phenoloxidase 2	-1.08047	0.00561029	3.71	2.76	3	2.76	8.36	8.7
gene-LOC5575369	DNA repair protein RAD50	-1.07956	0.013175	0.91	2.38	2.95	4.99	4.25	3.8
gene-LOC5566411	sensory neuron membrane protein 1 isoform X1	-1.06125	0.0275091	0.52	1.17	0.69	0.95	1.77	2.18
gene-LOC5571480	solute carrier organic anion transporter family member 2A1	-1.05355	0.010228	2.05	2.11	2.38	3.15	8.48	2.7
gene-LOC5576756	nose resistant to fluoxetine protein 6	-1.04412	0.0455127	1.02	1.04	0.39	2.37	1.34	1.31
gene-LOC5564288	collectin-11	-1.02595	0.0383769	6.99	5.51	2.97	6.04	15.13	9.22
gene-LOC5572844	uncharacterized protein LOC5572844 isoform X1	-1.00049	0.037787	0.69	0.5	0.51	1.44	0.72	1.16
